# Myosin 5A mediates membrane-associated periodic skeleton reassembly during axon regeneration in response to ROCK-2 inhibition

**DOI:** 10.64898/2026.07.09.737468

**Authors:** Atrayee Basu, Elisa M. Howard, Tanina Arab, Nabab Khan, Jean Kanyo, TuKiet Lam, Stephen M. Strittmatter

**Author notes:** Department of Neuroscience, Stanford University School of Medicine, Stanford, CA, USA.

## Abstract

The membrane-associated periodic skeleton (MPS) is a submembrane lattice composed of actin rings and spectrin tetramers that repeats every 190 nm along axons and maintains mechanical stability. Loss of the MPS precedes axon fragmentation during degeneration, but during axon regrowth after injury the extent and timing of MPS reformation are not clear. We used stimulated emission depletion (STED) microscopy to track βII-spectrin periodicity in regenerating axons from mouse cortical neurons, human iPSC-derived cortical neurons, and human iPSC-derived motor neurons following mechanical axotomy. Regrowing axons initially lack periodic βII-spectrin organization, particularly near the growth cone. Over 8 to 15 days, periodicity is partially restored in intermediate axonal regions, while distal segments remain disorganized. We found that reducing Rho kinase ROCK-2 activity either pharmacologically or by CRISPRi promotes axon regrowth and accelerates MPS recovery rate five-fold, reaching near-normal levels by 3 days post-injury. To identify the key effectors, we performed co-immunoprecipitation mass spectrometry of the βII-spectrin complex under injury and ROCK-2-inhibited conditions. Myosin 5A (MYO5A) association with spectrin rose sharply upon injury and further increased when ROCK-2 was absent. Functional experiments positioned MYO5A downstream of ROCK-2. Knocking down MYO5A abolished the enhanced regrowth of ROCK-2-deficient neurons, while overexpressing MYO5A increased regrowth in wild-type neurons. Depleting MYO5A also partially disrupted βII-spectrin periodicity in healthy, uninjured axons, indicating a requirement for MYO5A in MPS maintenance under physiological conditions. STED imaging demonstrated that ROCK-2 is arranged periodically along the axon at 190 nm intervals, suggesting it regulates the local lattice. These findings define a ROCK-2/MYO5A pathway linking a targetable kinase to nanoscale cytoskeletal repair and axon regeneration.
