## Supplementary Data File 2 for "Myosin 5A mediates membrane-associated periodic skeleton reassembly during axon regeneration in response to ROCK-2 inhibition"

### Sheet: Sheet2
Supplementary Data 2
			S1 [SA (Wt human neurons -No Injury+0.1% DMSO or No Drug)]			S2 [SB(WT human neurons-No Injury+10μM Y27632)]			S3 [SC (WT human neurons neurons + Injury+0.1%DMSO or No Drug)]			S4 [SD(WT human neurons + Injury+10μM Y27632)]			S5 [SE (ROCK-2-CRISPR-KD-L1 human neurons - No Injury)]			S6 [SE (ROCK-2-CRISPR-KD-L1 human neurons + Injury)]
			S1A (βII Spectrin as bait)	S1B (⍺II Spectrin as bait)		S2A (βII Spectrin as bait)	S2B (⍺II Spectrin as bait)		S3A (βII Spectrin as bait)	S3B (⍺II Spectrin as bait)		S4A (βII Spectrin as bait)	S4B (⍺II Spectrin as bait)		S5A (βII Spectrin as bait)	S5B (⍺II Spectrin as bait)		S6A (βII Spectrin as bait)	S6B (⍺II Spectrin as bait)
Serial no	Accession	Protein Name
1	Q01484	Ankyrin-2 OS=Homo sapiens OX=9606 GN=ANK2 PE=1 SV=4	278	333		204	206		206	171		171	130		230	152		214	196
2	P35580	Myosin-10 OS=Homo sapiens OX=9606 GN=MYH10 PE=1 SV=3	134	161		123	119		116	84		106	85		88	70		124	176
3	O15020	Spectrin beta chain, non-erythrocytic 2 OS=Homo sapiens OX=9606 GN=SPTBN2 PE=1 SV=3	532	843		395	575		409	569		424	533		414	839		354	765
4	Q9Y4I1	Unconventional myosin-Va OS=Homo sapiens OX=9606 GN=MYO5A PE=1 SV=2	68	109		42	53		11	6		42	19		61	56		79	126
5	P35579	Myosin-9 OS=Homo sapiens OX=9606 GN=MYH9 PE=1 SV=4	65	87		70	73		24	20		42	26		33	18		51	71
6	Q12955	Ankyrin-3 OS=Homo sapiens OX=9606 GN=ANK3 PE=1 SV=3	279	333		204	206		206	171		171	130		230	152		214	196
7	P11142	Heat shock cognate 71 kDa protein OS=Homo sapiens OX=9606 GN=HSPA8 PE=1 SV=1	16	19		22	22		18	7		13	7		29	9		23	8
8	O00139	Kinesin-like protein KIF2A OS=Homo sapiens OX=9606 GN=KIF2A PE=1 SV=3	27	2		21	2		19	0		20	0		36	0		42	0
9	P08238	Heat shock protein HSP 90-beta OS=Homo sapiens OX=9606 GN=HSP90AB1 PE=1 SV=4	15	16		31	19		17	13		20	14		18	2		14	8
10	P32004	Neural cell adhesion molecule L1 OS=Homo sapiens OX=9606 GN=L1CAM PE=1 SV=2	21	4		29	2		10	0		3	0		7	0		5	0
11	P0DOX8	Immunoglobulin lambda-1 light chain OS=Homo sapiens OX=9606 PE=1 SV=1	7	3		5	0		9	0		13	0		6	0		6	3
12	P14618	Pyruvate kinase PKM OS=Homo sapiens OX=9606 GN=PKM PE=1 SV=4	10	2		7	4		4	0		8	2		6	3		5	3
13	P63104	14-3-3 protein zeta/delta OS=Homo sapiens OX=9606 GN=YWHAZ PE=1 SV=1	5	11		11	12		11	6		18	10		10	4		3	3
14	Q9Y2J2	Band 4.1-like protein 3 OS=Homo sapiens OX=9606 GN=EPB41L3 PE=1 SV=2	10	8		12	8		4	4		0	0		4	0		2	0
15	O14950	Myosin regulatory light chain 12B OS=Homo sapiens OX=9606 GN=MYL12B PE=1 SV=2	3	9		4	5		0	0		0	0		5	7		6	14
16	P36542	ATP synthase subunit gamma, mitochondrial OS=Homo sapiens OX=9606 GN=ATP5F1C PE=1 SV=1	11	5		4	2		4	0		4	0		6	0		2	0
17	P26232	Catenin alpha-2 OS=Homo sapiens OX=9606 GN=CTNNA2 PE=1 SV=5	7	2		10	0		4	0		4	0		9	0		5	0
18	P06733	Alpha-enolase OS=Homo sapiens OX=9606 GN=ENO1 PE=1 SV=2	3	2		2	4		18	0		0	0		6	0		0	0
19	P02549	Spectrin alpha chain, erythrocytic 1 OS=Homo sapiens OX=9606 GN=SPTA1 PE=1 SV=5	3	3		3	2		4	5		5	5		4	7		3	7
20	Q96HS1	Serine/threonine-protein phosphatase PGAM5, mitochondrial OS=Homo sapiens OX=9606 GN=PGAM5 PE=1 SV=2	5	2		7	3		0	0		7	0		7	0		6	0
21	P60660	Myosin light polypeptide 6 OS=Homo sapiens OX=9606 GN=MYL6 PE=1 SV=2	1	9		2	4		0	0		0	0		2	2		9	12
22	P12235	ADP/ATP translocase 1 OS=Homo sapiens OX=9606 GN=SLC25A4 PE=1 SV=4	3	4		3	0		0	0		8	0		9	0		0	3
23	P13591	Neural cell adhesion molecule 1 OS=Homo sapiens OX=9606 GN=NCAM1 PE=1 SV=3	2	5		2	5		2	5		0	0		5	6		3	2
24	P47756	F-actin-capping protein subunit beta OS=Homo sapiens OX=9606 GN=CAPZB PE=1 SV=5	5	8		0	3		0	0		0	0		2	0		3	9
25	P67936	Tropomyosin alpha-4 chain OS=Homo sapiens OX=9606 GN=TPM4 PE=1 SV=3	3	5		2	2		0	0		0	0		5	2		7	8
26	P04083	Annexin A1 OS=Homo sapiens OX=9606 GN=ANXA1 PE=1 SV=2	2	3		3	5		0	2		4	3		0	2		0	0
27	P09471	Guanine nucleotide-binding protein G(o) subunit alpha OS=Homo sapiens OX=9606 GN=GNAO1 PE=1 SV=4	5	4		4	2		4	0		7	5		4	0		3	0
28	P60520	Gamma-aminobutyric acid receptor-associated protein-like 2 OS=Homo sapiens OX=9606 GN=GABARAPL2 PE=1 SV=1	2	6		3	5		2	0		0	0		4	2		4	2
29	P13637	Sodium/potassium-transporting ATPase subunit alpha-3 OS=Homo sapiens OX=9606 GN=ATP1A3 PE=1 SV=3	5	3		5	2		6	2		5	0		2	0		0	0
30	Q96GY0	Zinc finger C2HC domain-containing protein 1A OS=Homo sapiens OX=9606 GN=ZC2HC1A PE=1 SV=2	5	2		5	2		4	0		0	0		4	0		6	0
31	P13010	X-ray repair cross-complementing protein 5 OS=Homo sapiens OX=9606 GN=XRCC5 PE=1 SV=3	1	2		1	0		0	0		0	0		0	4		6	23
32	Q9UQ03	Coronin-2B OS=Homo sapiens OX=9606 GN=CORO2B PE=1 SV=4	5	6		2	0		0	0		0	0		2	0		4	5
33	P52907	F-actin-capping protein subunit alpha-1 OS=Homo sapiens OX=9606 GN=CAPZA1 PE=1 SV=3	4	6		2	2		2	0		0	0		0	0		4	7
34	Q16643	Drebrin OS=Homo sapiens OX=9606 GN=DBN1 PE=1 SV=4	7	10		0	0		3	0		0	0		0	0		1	5
35	P61204	ADP-ribosylation factor 3 OS=Homo sapiens OX=9606 GN=ARF3 PE=1 SV=2	4	3		3	2		4	0		5	0		0	0		1	0
36	P47755	F-actin-capping protein subunit alpha-2 OS=Homo sapiens OX=9606 GN=CAPZA2 PE=1 SV=3	3	4		0	0		0	0		0	0		0	0		0	0
37	P00338	L-lactate dehydrogenase A chain OS=Homo sapiens OX=9606 GN=LDHA PE=1 SV=2	1	2		1	2		0	0		0	0		5	0		0	0
38	O14639	Actin-binding LIM protein 1 OS=Homo sapiens OX=9606 GN=ABLIM1 PE=1 SV=3	2	5		2	0		0	0		0	0		0	0		0	0
39	P23528	Cofilin-1 OS=Homo sapiens OX=9606 GN=CFL1 PE=1 SV=3	1	2		0	0		0	4		0	0		0	0		0	0
40	Q00325	Solute carrier family 25 member 3 OS=Homo sapiens OX=9606 GN=SLC25A3 PE=1 SV=2	2	2		0	0		0	0		0	0		2	0		0	0
41	P18085	ADP-ribosylation factor 4 OS=Homo sapiens OX=9606 GN=ARF4 PE=1 SV=3	4	3		3	2		4	0		5	0		0	0		1	0
42	Q16799	Reticulon-1 OS=Homo sapiens OX=9606 GN=RTN1 PE=1 SV=1	1	2		0	0		2	0		0	0		0	0		0	0
43	P0DP23	Calmodulin-1 OS=Homo sapiens OX=9606 GN=CALM1 PE=1 SV=1	1	2		2	0		0	0		0	0		2	0		2	0
44	P59998	Actin-related protein 2/3 complex subunit 4 OS=Homo sapiens OX=9606 GN=ARPC4 PE=1 SV=3	3	2		0	0		0	0		0	0		0	0		1	0
45	Q9UPY8	Microtubule-associated protein RP/EB family member 3 OS=Homo sapiens OX=9606 GN=MAPRE3 PE=1 SV=1	2	3		1	0		0	0		0	0		0	0		0	0
46	P21796	Voltage-dependent anion-selective channel protein 1 OS=Homo sapiens OX=9606 GN=VDAC1 PE=1 SV=2	2	2		0	0		0	0		0	0		2	2		0	0
47	O94967	WD repeat-containing protein 47 OS=Homo sapiens OX=9606 GN=WDR47 PE=1 SV=1	1	2		0	0		0	0		0	0		0	0		0	0
48	Q15691	Microtubule-associated protein RP/EB family member 1 OS=Homo sapiens OX=9606 GN=MAPRE1 PE=1 SV=3	1	2		0	0		0	0		0	0		0	0		0	0
49	Q12860	Contactin-1 OS=Homo sapiens OX=9606 GN=CNTN1 PE=1 SV=1	2	2		0	0		0	0		0	0		0	0		0	0
50	Q96SB3	Neurabin-2 OS=Homo sapiens OX=9606 GN=PPP1R9B PE=1 SV=3	1	2		0	0		0	0		0	0		0	0		0	0
51	P35232	Prohibitin 1 OS=Homo sapiens OX=9606 GN=PHB1 PE=1 SV=1	1	2		0	0		0	0		0	0		0	0		0	0
52	Q16555	Dihydropyrimidinase-related protein 2 OS=Homo sapiens OX=9606 GN=DPYSL2 PE=1 SV=1	10	4		11	2		10	2		12	3		5	0		4	0
53	P04040	Catalase OS=Homo sapiens OX=9606 GN=CAT PE=1 SV=3	2	0		6	7		5	12		3	5		3	2		5	3
54	P05089	Arginase-1 OS=Homo sapiens OX=9606 GN=ARG1 PE=1 SV=2	1	2		4	5		3	7		0	7		2	4		2	5
55	P31151	Protein S100-A7 OS=Homo sapiens OX=9606 GN=S100A7 PE=1 SV=4	0	5		5	4		3	2		0	0		3	6		3	7
56	Q01469	Fatty acid-binding protein 5 OS=Homo sapiens OX=9606 GN=FABP5 PE=1 SV=3	1	0		4	4		3	5		0	3		12	3		2	3
57	P25311	Zinc-alpha-2-glycoprotein OS=Homo sapiens OX=9606 GN=AZGP1 PE=1 SV=2	0	4		2	2		2	4		4	3		0	3		0	0
58	P06753	Tropomyosin alpha-3 chain OS=Homo sapiens OX=9606 GN=TPM3 PE=1 SV=2	3	5		2	2		0	0		0	0		5	2		7	8
59	P25705	ATP synthase subunit alpha, mitochondrial OS=Homo sapiens OX=9606 GN=ATP5F1A PE=1 SV=1	2	4		4	3		2	0		3	0		6	0		0	0
60	O75223	Gamma-glutamylcyclotransferase OS=Homo sapiens OX=9606 GN=GGCT PE=1 SV=1	1	0		3	2		3	5		0	2		4	3		2	0
61	P21579	Synaptotagmin-1 OS=Homo sapiens OX=9606 GN=SYT1 PE=1 SV=1	3	0		16	4		8	2		0	0		0	0		0	0
62	Q5TF21	Protein SOGA3 OS=Homo sapiens OX=9606 GN=SOGA3 PE=3 SV=1	8	0		7	2		5	0		3	0		3	0		3	0
63	Q9C0G6-DECOY	Dynein axonemal heavy chain 6 OS=Homo sapiens OX=9606 GN=DNAH6 PE=1 SV=3	0	0		1	2		3	0		3	5		2	0		2	2
64	Q96QA5	Gasdermin-A OS=Homo sapiens OX=9606 GN=GSDMA PE=1 SV=4	1	0		2	3		2	0		0	0		0	3		1	0
65	Q9HCY8	Protein S100-A14 OS=Homo sapiens OX=9606 GN=S100A14 PE=1 SV=1	0	0		1	4		0	4		0	0		0	0		0	0
66	P35268	Large ribosomal subunit protein eL22 OS=Homo sapiens OX=9606 GN=RPL22 PE=1 SV=2	0	2		3	3		4	0		0	0		2	0		4	0
67	P50402	Emerin OS=Homo sapiens OX=9606 GN=EMD PE=1 SV=1	2	0		3	2		0	0		0	0		0	0		0	2
68	P12277	Creatine kinase B-type OS=Homo sapiens OX=9606 GN=CKB PE=1 SV=1	1	0		1	2		3	0		0	2		0	0		0	0
69	P62937	Peptidyl-prolyl cis-trans isomerase A OS=Homo sapiens OX=9606 GN=PPIA PE=1 SV=2	0	2		3	2		0	0		0	0		0	0		0	0
70	Q9UI42	Carboxypeptidase A4 OS=Homo sapiens OX=9606 GN=CPA4 PE=1 SV=2	0	0		1	2		0	0		0	0		2	0		0	0
71	Q04837	Single-stranded DNA-binding protein, mitochondrial OS=Homo sapiens OX=9606 GN=SSBP1 PE=1 SV=1	0	0		2	2		0	0		0	0		0	0		1	2
72	Q8WVV4	Protein POF1B OS=Homo sapiens OX=9606 GN=POF1B PE=1 SV=3	0	0		2	2		0	0		0	0		2	0		0	0
73	P07195	L-lactate dehydrogenase B chain OS=Homo sapiens OX=9606 GN=LDHB PE=1 SV=2	1	2		1	2		0	0		0	0		5	0		0	0
74	O43581	Synaptotagmin-7 OS=Homo sapiens OX=9606 GN=SYT7 PE=1 SV=3	0	0		3	2		0	0		0	0		0	0		0	0
75	P49327	Fatty acid synthase OS=Homo sapiens OX=9606 GN=FASN PE=1 SV=3	0	2		2	2		0	0		0	0		0	0		0	0
76	Q6S8J3	POTE ankyrin domain family member E OS=Homo sapiens OX=9606 GN=POTEE PE=2 SV=3	77	146		79	86		83	42		68	77		65	63		132	144
77	P46821	Microtubule-associated protein 1B OS=Homo sapiens OX=9606 GN=MAP1B PE=1 SV=2	31	20		59	42		51	28		15	10		30	4		28	10
78	Q13885	Tubulin beta-2A chain OS=Homo sapiens OX=9606 GN=TUBB2A PE=1 SV=1	68	21		36	11		25	7		24	25		24	0		37	7
79	Q9NSB2	Keratin, type II cuticular Hb4 OS=Homo sapiens OX=9606 GN=KRT84 PE=2 SV=2	0	0		0	14		13	19		18	17		0	0		0	0
80	P0DMV8	Heat shock 70 kDa protein 1A OS=Homo sapiens OX=9606 GN=HSPA1A PE=1 SV=1	9	11		18	19		8	5		0	6		11	7		8	3
81	Q99880	Histone H2B type 1-L OS=Homo sapiens OX=9606 GN=H2BC13 PE=1 SV=3	25	5		19	11		11	8		8	7		15	4		13	2
82	Q14194	Dihydropyrimidinase-related protein 1 OS=Homo sapiens OX=9606 GN=CRMP1 PE=1 SV=1	9	5		11	0		10	2		9	0		7	0		7	0
83	P0CG47	Polyubiquitin-B OS=Homo sapiens OX=9606 GN=UBB PE=1 SV=1	5	3		7	5		6	4		7	5		7	3		3	0
84	Q14195	Dihydropyrimidinase-related protein 3 OS=Homo sapiens OX=9606 GN=DPYSL3 PE=1 SV=1	7	0		5	0		7	2		7	2		3	0		3	0
85	O75342	Arachidonate 12-lipoxygenase, 12R-type OS=Homo sapiens OX=9606 GN=ALOX12B PE=1 SV=1	0	0		0	4		4	4		0	2		0	0		2	0
86	P04908	Histone H2A type 1-B/E OS=Homo sapiens OX=9606 GN=H2AC4 PE=1 SV=2	3	0		1	0		4	4		0	0		0	0		2	0
87	P02458	Collagen alpha-1(II) chain OS=Homo sapiens OX=9606 GN=COL2A1 PE=1 SV=3	0	2		0	2		2	2		12	0		0	0		0	0
88	P08123	Collagen alpha-2(I) chain OS=Homo sapiens OX=9606 GN=COL1A2 PE=1 SV=7	2	0		0	2		4	2		4	0		0	0		0	0
89	Q13813	Spectrin alpha chain, non-erythrocytic 1 OS=Homo sapiens OX=9606 GN=SPTAN1 PE=1 SV=3	711	940		448	640		506	643		466	658		424	1020		354	801
90	P68133	Actin, alpha skeletal muscle OS=Homo sapiens OX=9606 GN=ACTA1 PE=1 SV=1	77	146		79	86		83	42		68	77		65	63		132	144
91	Q71U36	Tubulin alpha-1A chain OS=Homo sapiens OX=9606 GN=TUBA1A PE=1 SV=1	27	30		22	18		29	15		30	30		16	12		17	10
92	P62805	Histone H4 OS=Homo sapiens OX=9606 GN=H4C1 PE=1 SV=2	15	3		12	6		13	12		5	7		15	0		9	0
93	Q13509	Tubulin beta-3 chain OS=Homo sapiens OX=9606 GN=TUBB3 PE=1 SV=2	68	21		36	11		25	7		24	25		24	0		37	7
94	P29508	Serpin B3 OS=Homo sapiens OX=9606 GN=SERPINB3 PE=1 SV=2	2	5		9	7		7	8		7	7		18	11		4	15
95	P31947	14-3-3 protein sigma OS=Homo sapiens OX=9606 GN=SFN PE=1 SV=1	5	11		11	12		11	6		18	10		10	4		3	3
96	P06576	ATP synthase subunit beta, mitochondrial OS=Homo sapiens OX=9606 GN=ATP5F1B PE=1 SV=3	0	2		5	3		4	4		3	3		5	0		3	0
97	P04075	Fructose-bisphosphate aldolase A OS=Homo sapiens OX=9606 GN=ALDOA PE=1 SV=2	5	3		3	2		3	0		3	3		3	0		2	0
98	O75874	Isocitrate dehydrogenase [NADP] cytoplasmic OS=Homo sapiens OX=9606 GN=IDH1 PE=1 SV=2	0	0		0	2		0	0		4	2		0	0		0	0
99	Q99536	Synaptic vesicle membrane protein VAT-1 homolog OS=Homo sapiens OX=9606 GN=VAT1 PE=1 SV=2	0	0		2	0		2	0		3	2		0	0		0	0
100	P07197	Neurofilament medium polypeptide OS=Homo sapiens OX=9606 GN=NEFM PE=1 SV=3	40	49		52	61		32	41		43	31		53	12		20	16
101	P07196	Neurofilament light polypeptide OS=Homo sapiens OX=9606 GN=NEFL PE=1 SV=3	35	36		46	46		35	32		54	36		40	10		21	14
102	HSP90AA1	Heat shock protein HSP 90-alpha OS=Homo sapiens OX=9606 GN=HSP90AA1 PE=1 SV=5	24	17		34	21		13	9		8	10		16	0		12	7
103	P08670	Vimentin OS=Homo sapiens OX=9606 GN=VIM PE=1 SV=4	11	0		17	8		6	0		23	0		6	4		9	0
104	P02787	Serotransferrin OS=Homo sapiens OX=9606 GN=TF PE=1 SV=4	5	3		9	0		20	13		20	7		30	2		9	3
105	P68104	Elongation factor 1-alpha 1 OS=Homo sapiens OX=9606 GN=EEF1A1 PE=1 SV=1	5	12		10	7		8	8		13	9		10	3		9	8
106	P06899	Histone H2B type 1-J OS=Homo sapiens OX=9606 GN=H2BC11 PE=1 SV=3	11	4		13	8		10	9		11	8		12	4		9	2
107	P11021	Endoplasmic reticulum chaperone BiP OS=Homo sapiens OX=9606 GN=HSPA5 PE=1 SV=2	6	8		7	8		5	0		0	0		14	4		7	2
108	P01040	Cystatin-A OS=Homo sapiens OX=9606 GN=CSTA PE=1 SV=1	0	2		2	2		2	2		0	2		2	2		0	0
109	O60437	Periplakin OS=Homo sapiens OX=9606 GN=PPL PE=1 SV=4	0	2		0	0		0	0		0	0		2	2		0	0
110	P20930	Filaggrin OS=Homo sapiens OX=9606 GN=FLG PE=1 SV=3	4	5		6	7		5	8		7	9		8	11		6	8
111	Q00839	Heterogeneous nuclear ribonucleoprotein U OS=Homo sapiens OX=9606 GN=HNRNPU PE=1 SV=6	7	6		5	0		4	0		0	0		10	0		16	2
112	P09874	Poly [ADP-ribose] polymerase 1 OS=Homo sapiens OX=9606 GN=PARP1 PE=1 SV=4	0	0		0	0		0	0		0	0		0	2		12	30
113	P30050	Large ribosomal subunit protein uL11 OS=Homo sapiens OX=9606 GN=RPL12 PE=1 SV=1	2	0		2	0		2	0		3	0		2	0		4	3
114	P12956	X-ray repair cross-complementing protein 6 OS=Homo sapiens OX=9606 GN=XRCC6 PE=1 SV=2	0	0		0	0		0	0		0	0		0	0		4	20
115	Q9NZR1	Tropomodulin-2 OS=Homo sapiens OX=9606 GN=TMOD2 PE=1 SV=1	2	0		2	0		2	0		0	0		0	0		5	3
116	Q13098	COP9 signalosome complex subunit 1 OS=Homo sapiens OX=9606 GN=GPS1 PE=1 SV=4	0	0		0	0		0	0		0	0		0	0		2	2
117	Q6WCQ1	Myosin phosphatase Rho-interacting protein OS=Homo sapiens OX=9606 GN=MPRIP PE=1 SV=3	1	0		0	0		0	0		0	0		0	0		3	3
118	O43795	Unconventional myosin-Ib OS=Homo sapiens OX=9606 GN=MYO1B PE=1 SV=3	0	0		0	0		0	0		0	0		0	0		3	6
119	Q9P0K7	Ankycorbin OS=Homo sapiens OX=9606 GN=RAI14 PE=1 SV=2	1	0		0	0		0	0		0	0		0	0		2	3
120	Q9UHB6	LIM domain and actin-binding protein 1 OS=Homo sapiens OX=9606 GN=LIMA1 PE=1 SV=1	0	0		0	0		0	0		0	0		0	0		2	4
121	P62258	14-3-3 protein epsilon OS=Homo sapiens OX=9606 GN=YWHAE PE=1 SV=1	3	4		5	0		5	0		0	5		0	4		0	0
