## Supplementary Data File 3 for "Myosin 5A mediates membrane-associated periodic skeleton reassembly during axon regeneration in response to ROCK-2 inhibition"

### Sheet: Sheet1
Supplementary Data 3				S1 [SA (WT human neurons-No Injury+0.1%DMSO or No Drug)]					S2 [SB(WT human neurons-No Injury+10μM Y27632)]					S3 [SC (WT human neurons+ Injury+0.1%DMSO or No Drug)]					S4 [SD(WT human neurons + Injury+10μM Y27632)]					S5 [SE (ROCK-2-CRISPR-KD-L1 - No Injury)]					S6 [SF (ROCK-2-CRISPR-KD-L1 + Injury)]
				S1A (βII Spectrin as bait)	S1A/ βIISpec	S1B (⍺II Spectrin as bait)	S1B/βIISpec		S2A (βII Spectrin as bait)	S2A/βIISpec	S2B (⍺II Spectrin as bait)	S2B/βIISpec		S3A (βII Spectrin as bait)	S3A/βIISpec	S3B (⍺II Spectrin as bait)	S3B/βIISpec		S4A (βII Spectrin as bait)	S4A/βIISpec	S4B (⍺II Spectrin as bait)	S4B/βIISpec		S5A (βII Spectrin as bait)	S5A/βIISpec	S5B (⍺II Spectrin as bait)	S5B/βIISpec		S6A (βII Spectrin as bait)	S6A/βIISpec	S6B (⍺II Spectrin as bait)	S6B/βIISpec
Serial No	Accession	Protein Name	Gene Name
	O15020	Spectrin Beta chain, non-erythrocytic 2 OS=Homo sapiens OX=9606 GN=SPTBN2 PE=1 SV=3	SPTBN1	532	1	843	1		395	1	575	1		408	1	569	1		424	1	533	1		414	1	839	1		354	1	765	1
1	Q9Y4I1	Unconventional myosin-Va OS=Homo sapiens OX=9606 GN=MYO5A PE=1 SV=2	MYO5A	68	0.12782	86	0.102017		42	0.106329	53	0.0921739		11	0.0268949	10	0.0175747		42	0.0990566	40	0.0750469		61	0.147343	56	0.0667461		79	0.223164	90	0.117647
2	O14950	Myosin regulatory light chain 12B OS=Homo sapiens OX=9606 GN=MYL12B PE=1 SV=2	MYL12B	3	0.0056391	9	0.0106762		4	0.0101266	5	0.00869565		0	0	0	0		0	0	0	0		5	0.0120773	7	0.00834327		6	0.0169492	14	0.0183007
3	P60660	Myosin light polypeptide 6 OS=Homo sapiens OX=9606 GN=MYL6 PE=1 SV=2	MYL6	1	0.0018797	9	0.0106762		2	0.00506329	4	0.00695652		0	0	0	0		0	0	0	0		2	0.00483092	2	0.00238379		9	0.0254237	12	0.0156863
4	P47756	F-actin-capping protein subunit beta OS=Homo sapiens OX=9606 GN=CAPZB PE=1 SV=5	CAPZB	5	0.0093985	8	0.00948992		0	0	3	0.00521739		0	0	0	0		0	0	0	0		2	0.00483092	0	0		3	0.00847458	9	0.0117647
5	P04083	Annexin A1 OS=Homo sapiens OX=9606 GN=ANXA1 PE=1 SV=2	ANXA1	2	0.0037594	3	0.00355872		3	0.00759494	5	0.00869565		0	0	2	0.00351494		4	0.00943396	3	0.00562852		0	0	2	0.00238379		0	0	0	0
6	P13010	X-ray repair cross-complementing protein 5 OS=Homo sapiens OX=9606 GN=XRCC5 PE=1 SV=3	XRCC5	1	0.0018797	2	0.00237248		1	0.00253165	0	0		0	0	0	0		0	0	0	0		0	0	4	0.00476758		6	0.0169492	23	0.0300654
7	P52907	F-actin-capping protein subunit alpha-1 OS=Homo sapiens OX=9606 GN=CAPZA1 PE=1 SV=3	CAPZA1	4	0.0075188	6	0.00711744		2	0.00506329	2	0.00347826		2	0.00488998	0	0		0	0	0	0		0	0	0	0		4	0.0112994	7	0.00915033
8	Q16643	Drebrin OS=Homo sapiens OX=9606 GN=DBN1 PE=1 SV=4	DBN1	7	0.0131579	10	0.0118624		0	0	0	0		3	0.00733496	0	0		0	0	0	0		0	0	0	0		1	0.00282486	5	0.00653595
9	P0DMV8	Heat shock 70 kDa protein 1A OS=Homo sapiens OX=9606 GN=HSPA1A PE=1 SV=1	HSPA1B	9	0.0169173	11	0.0130486		18	0.0455696	19	0.0330435		8	0.0195599	5	0.00878735		0	0	6	0.011257		11	0.02657	7	0.00834327		8	0.0225989	3	0.00392157
10	P09874	Poly [ADP-ribose] polymerase 1 OS=Homo sapiens OX=9606 GN=PARP1 PE=1 SV=4	PARP1	0	0	0	0		0	0	0	0		0	0	0	0		0	0	0	0		0	0	2	0.00238379		12	0.0338983	30	0.0392157
11	Q9NZR1	Tropomodulin-2 OS=Homo sapiens OX=9606 GN=TMOD2 PE=1 SV=1	TMOD2	2	0.0037594	0	0		2	0.00506329	0	0		2	0.00488998	0	0		0	0	0	0		0	0	0	0		5	0.0141243	3	0.00392157
12	Q13098	COP9 signalosome complex subunit 1 OS=Homo sapiens OX=9606 GN=GPS1 PE=1 SV=4	GPS1	0	0	0	0		0	0	0	0		0	0	0	0		0	0	0	0		0	0	0	0		2	0.00564972	2	0.00261438
13	Q6WCQ1	Myosin phosphatase Rho-interacting protein OS=Homo sapiens OX=9606 GN=MPRIP PE=1 SV=3	MPRIP	1	0.0018797	0	0		0	0	0	0		0	0	0	0		0	0	0	0		0	0	0	0		3	0.00847458	3	0.00392157
14	Q9UHB6	LIM domain and actin-binding protein 1 OS=Homo sapiens OX=9606 GN=LIMA1 PE=1 SV=1	LIMA1	0	0	0	0		0	0	0	0		0	0	0	0		0	0	0	0		0	0	0	0		2	0.00564972	3	0.00392157
